# Systematic characterization of therapeutic vulnerabilities in Multiple Myeloma with Amp1q reveals increased sensitivity to the combination of MCL1 and PI3K inhibitors

**DOI:** 10.1101/2023.08.01.551480

**Authors:** Romanos Sklavenitis-Pistofidis, Elizabeth D. Lightbody, Mairead Reidy, Junko Tsuji, Michelle P. Aranha, Daniel Heilpern-Mallory, Daisy Huynh, Stephen J. F. Chong, Liam Hackett, Nicholas J. Haradhvala, Ting Wu, Nang K. Su, Brianna Berrios, Jean-Baptiste Alberge, Ankit Dutta, Matthew S. Davids, Maria Papaioannou, Gad Getz, Irene M. Ghobrial, Salomon Manier

## Abstract

The development of targeted therapy for patients with Multiple Myeloma (MM) is hampered by the low frequency of actionable genetic abnormalities. Gain or amplification of chr1q (Amp1q) is the most frequent arm-level copy number gain in patients with MM, and it is associated with higher risk of progression and death despite recent advances in therapeutics. Thus, developing targeted therapy for patients with MM and Amp1q stands to benefit a large portion of patients in need of more effective management. Here, we employed large-scale dependency screens and drug screens to systematically characterize the therapeutic vulnerabilities of MM with Amp1q and showed increased sensitivity to the combination of MCL1 and PI3K inhibitors. Using single-cell RNA sequencing, we compared subclones with and without Amp1q within the same patient tumors and showed that Amp1q is associated with higher levels of *MCL1* and the PI3K pathway. Furthermore, by isolating isogenic clones with different copy number for part of the chr1q arm, we showed increased sensitivity to MCL1 and PI3K inhibitors with arm-level gain. Lastly, we demonstrated synergy between MCL1 and PI3K inhibitors and dissected their mechanism of action in MM with Amp1q.
