## Supplemental Table 1 for "Systematic characterization of therapeutic vulnerabilities in Multiple Myeloma with Amp1q reveals increased sensitivity to the combination of MCL1 and PI3K inhibitors"

### Sheet: Sheet1
Upregulated genes	Downregulated genes
TMPO	EHD4
TAF5	DHRS1
CDCA3	SIDT1
CPSF6	MYOF
NUP88	C10orf54
KDM1B	MEI1
CDCA2	NUDT22
TULP3	SPCS3
KPNA2	CCL21
NOL10	CCDC69
CGREF1	SRGAP1
KIFC1	STON2
MRPS35	RCBTB2
CPSF3	AMPD3
KIF18B	MRPL49
PUS7	TK2
SLC35B3	SYNJ2BP
APTX	DUSP5
MELK	EFNB2
CBX3	ANKDD1A
ATL2	LSP1
YWHAH	KIAA0141
TOP2A	SMPD1
BRCA1	LOC100126784
MCM10	KLF10
UTP6	CTSG
KIF4A	CCL13
MGST1	PKD2
NCAPH	STARD5
RAD51AP1	ECSCR
SGOL2	FOLR2
MRPL19	ARAP1
FOXM1	CD79A
ANAPC7	ZMYND8
NOL11	DCAF11
ELAVL1	ATP10D
UBXN2A	IVD
PMS1	LTBP3
KIAA1804	ARHGAP24
MCM3	POPDC2
PDCD5	EFEMP2
PSME3	CD79B
CEP55	XCR1
BUB1	ZNF334
SEH1L	CYTIP
IL27RA	MGAT1
KCTD20	CCDC88B
TPX2	TRIM5
NFYA	TNFRSF13C
NOP58	FLI1
ZYG11A	GRK5
SUZ12	FBLN1
HNRNPC	C16orf86
HSPA14	IGJ
KCMF1	VPS33B
SAMD1	MYCT1
PCNA	ZC3H12D
HN1	CRYBA4
YWHAQ	ADRB2
MCM6	ACYP2
NONO	SPATC1
KIF11	KLHL6
HMGXB4	IMPG2
POLR1C	RPL36AL
MRPS9	A1BG
PDSS1	C21orf2
THNSL1	KCNA5
DNAJC2	ZNF626
CNOT7	ISG20
SMC4	LHFP
SNRNP48	STAP1
AURKB	INPP5D
UBE2A	PSG2
KIF24	MECOM
TMEM14A	CD40
MRPS10	AKAP13
SUV39H1	ABLIM3
NUP153	PRKCH
CCNB1	BCL2L2
NUSAP1	APH1B
MRPL51	TGFB1
RAD51	WNK4
DHX34	TBC1D9
THUMPD2	TSPAN32
EHMT2	PI4K2A
COIL	GPR146
RPA1	ZNF595
TTC27	C10orf128
RIOK1	CD248
SPC25	SAMD8
SKA3	OSBPL7
WNK1	IL16
TADA2A	FAM13A
KIF20A	UBTD2
NUDCD1	GPR182
TLCD1	TSPAN31
DDX52	TEF
MAD2L1BP	MOCS1
XPO7	PDDC1
SSR1	DNASE1L1
SMC3	DTHD1
POLR1B	EMILIN1
DAZAP1	C17orf50
PRPSAP2	SP140
GALNT3	RAB1B
UBA2	PECAM1
JOSD1	COL3A1
PBK	MT2A
ATAD5	CHSY3
SPAG5	SDR39U1
ADI1	MAN2C1
GMPS	MARCKS
MAGOHB	IL7R
ZNF318	IQUB
BAG2	IL5RA
RBBP6	ZNF747
TTK	VILL
KRAS	EML3
MSH6	ACAA1
TROAP	RAB8B
SNRPC	IFITM2
BUB1B	ZNF671
CBX1	GM2A
HOMER3	NDFIP2
TRIM16L	FKBP1B
HPRT1	TMEM204
TCF3	SLC38A4
LMLN	VPS18
CCDC138	TRIM61
PYROXD1	USP35
GSTA4	PRKAB1
NOP2	TOLLIP
TXNDC9	MAFB
PDZD11	ESR2
DIRAS1	MYCBP2
METTL5	VEGFC
WDR75	EPM2AIP1
DIAPH3	ABI3BP
FASTKD5	STK10
MORN2	SLC37A2
TM7SF3	LDB2
CSTF3	SALL4
CCNB2	KIAA1324L
UBE2C	ACVR2A
RNASEH1	FLJ26850
CENPQ	ARHGEF6
ICT1	TBC1D26
MPHOSPH10	B4GALT7
CNPY2	VWCE
MTPAP	LOC100130872
